# An improved rapid and sensitive long amplicon method for nanopore-based RSV whole genome sequencing

**DOI:** 10.1101/2025.01.06.631406

**Authors:** Xiaomin Dong, Steven Edwards, Yi-Mo Deng, Clyde Dapat, Arada Hirankitti, Rachel Wordsworth, Paul Whitney, Rob Baird, Kevin Freeman, Andrew J Daley, Ian G. Barr

## Abstract

**Background:** Whole-genome sequencing (WGS) provides critical insights into the Respiratory syncytial virus (RSV) transmission and any emerging mutations that could impair the efficacy of monoclonal antibodies or vaccines that have been recently licenced for clinical use worldwide. However, the ability to sequence RSV genomes at large scale is limited by expensive and time-consuming sequencing methods. Oxford Nanopore Technology (ONT) offers significant improvements in next generation sequencing (NGS) both in turnaround time and cost, compared to other platforms for viral WGS.

**Methods:** We have developed and modified an RSV long amplicon-based WGS protocol for the ONT platform using a one-step multiplex RT-PCR assay and the rapid library barcoding kit. 135 RSV positive Australian clinical specimens (91 RSV-A and 44 RSV-B) sampled in 2023 with Cycle threshold (Ct) values between 14 to 35 were tested in this study. This ONT workflow was compared with other recent RSV WGS amplification assays based on short amplicons.

**Results:** A PCR amplicon clean-up step prior to library preparation significantly improved WGS result for samples with poor amplicon generation, but it is not necessary or beneficial for ones that generated high concentrations of amplicons. Overall, a success rate of 85.9% was achieved for WGS. This method performed as well as the more complex short amplicon methods in terms of genome coverage and sequencing depth.

**Conclusions:** The workflow described here was highly successful in generating RSV WGS on ONT platform and had improved turnaround times and excellent results with RSV clinical samples with Ct values up to 30.
