## Supplemental material 2 for "An improved rapid and sensitive long amplicon method for nanopore-based RSV whole genome sequencing"

#	Sample ID	Designation	Ct_Value_by_us	Subtype	NGS_result	GISAID Accession ID
1	90007806	hRSV/A/Australia/NT-RDH0145/2023	28	A	WGS/rescued	EPI_ISL_19015660
2	90007807	hRSV/B/Australia/NT-RDH0146/2023	23	B	WGS	EPI_ISL_19015661
3	90007808	hRSV/B/Australia/NT-RDH0147/2023	22	B	WGS	EPI_ISL_19015662
4	90007809	hRSV/A/Australia/NT-RDH0148/2023	29	A	WGS	EPI_ISL_19015663
5	90007811	hRSV/A/Australia/NT-RDH0150/2023	19	A	GF	EPI_ISL_19015664
6	90007812	hRSV/A/Australia/NT-RDH0151/2023	16	A	WGS	EPI_ISL_19015665
7	90007814	hRSV/B/Australia/NT-RDH0153/2023	30	B	WGS	EPI_ISL_19015667
8	90007818	hRSV/B/Australia/NT-RDH0157/2023	20	B	WGS	EPI_ISL_19015670
9	90007816	hRSV/B/Australia/NT-RDH0155/2023	30	B	WGS/rescued	EPI_ISL_19054899
10	90007817	hRSV/B/Australia/NT-RDH0156/2023	27	B	WGS	EPI_ISL_19015669
11	90007819	hRSV/B/Australia/NT-RDH0158/2023	30	B	Other	EPI_ISL_19015671
12	90007820	hRSV/B/Australia/NT-RDH0159/2023	19	B	WGS	EPI_ISL_19015672
13	90007813	hRSV/B/Australia/NT-RDH0152/2023	23	B	WGS/rescued	EPI_ISL_19015666
14	90007815	hRSV/B/Australia/NT-RDH0154/2023	24	B	WGS	EPI_ISL_19015668
15	90007850	hRSV/B/Australia/NT-RDH0162/2023	18	B	WGS	EPI_ISL_19015675
16	90007848	hRSV/A/Australia/NT-RDH0160/2023	20	A	WGS	EPI_ISL_19015673
17	90007849	hRSV/B/Australia/NT-RDH0161/2023	21	B	WGS	EPI_ISL_19015674
18	90007851	hRSV/B/Australia/NT-RDH0163/2023	27	B	Other	EPI_ISL_19015676
19	90007852	hRSV/A/Australia/NT-RDH0164/2023	22	A	WGS	EPI_ISL_19015677
20	90007853	hRSV/B/Australia/NT-RDH0165/2023	18	B	WGS	EPI_ISL_19015678
21	90007854	hRSV/B/Australia/NT-RDH0166/2023	20	B	WGS	EPI_ISL_19015679
22	90007857	hRSV/B/Australia/NT-RDH0169/2023	17	B	WGS	EPI_ISL_19015682
23	90007855	hRSV/B/Australia/NT-RDH0167/2023	18	B	WGS	EPI_ISL_19015680
24	90007861	hRSV/A/Australia/NT-RDH0173/2023	18	A	WGS	EPI_ISL_19015686
25	90007856	hRSV/B/Australia/NT-RDH0168/2023	17	B	WGS	EPI_ISL_19015681
26	90007858	hRSV/B/Australia/NT-RDH0170/2023	22	B	WGS	EPI_ISL_19015683
27	90007860	hRSV/B/Australia/NT-RDH0172/2023	21	B	WGS	EPI_ISL_19015685
28	90007859	hRSV/B/Australia/NT-RDH0171/2023	14	B	WGS	EPI_ISL_19015684
29	90007864	hRSV/A/Australia/NT-RDH0176/2023	30	A	WGS/rescued	EPI_ISL_19015688
30	90007863	hRSV/B/Australia/NT-RDH0175/2023	21	B	WGS	EPI_ISL_19015687
31	90007865	hRSV/B/Australia/NT-RDH0177/2023	16	B	WGS	EPI_ISL_19015689
32	90007866	hRSV/A/Australia/NT-RDH0178/2023	21	A	WGS	EPI_ISL_19015690
33	90007867	hRSV/A/Australia/NT-RDH0179/2023	19	A	WGS	EPI_ISL_19015691
34	90007868	hRSV/A/Australia/NT-RDH0180/2023	28	A	WGS	EPI_ISL_19015692
35	90008142	hRSV/B/Australia/NT-RDH0187/2023	20	B	WGS	EPI_ISL_19015695
36	90008146	hRSV/B/Australia/NT-RDH0191/2023	29	B	GF	EPI_ISL_19015698
37	90008140	hRSV/B/Australia/NT-RDH0185/2023	21	B	WGS	EPI_ISL_19015693
38	90008141	hRSV/A/Australia/NT-RDH0186/2023	19	A	WGS	EPI_ISL_19015694
39	90008143	hRSV/B/Australia/NT-RDH0188/2023	17	B	WGS	EPI_ISL_19015696
40	90008144	hRSV/B/Australia/NT-RDH0189/2023	29	B	Other	N/A
41	90008145	hRSV/B/Australia/NT-RDH0190/2023	14	B	WGS	EPI_ISL_19015697
42	90008147	hRSV/B/Australia/NT-RDH0192/2023	23	B	WGS	EPI_ISL_19015699
43	90008148	hRSV/B/Australia/NT-RDH0193/2023	18	B	WGS	EPI_ISL_19015700
44	90008152	hRSV/A/Australia/NT-RDH0197/2023	27	A	GF	EPI_ISL_19015702
45	90008150	hRSV/A/Australia/NT-RDH0195/2023	20	A	WGS	EPI_ISL_19015701
46	90008153	hRSV/A/Australia/NT-RDH0198/2023	22	A	WGS	EPI_ISL_19015704
47	90008154	hRSV/B/Australia/NT-RDH0199/2023	17	B	WGS	EPI_ISL_19015705
48	90008151	hRSV/A/Australia/NT-RDH0196/2023	24	A	WGS	EPI_ISL_19015703
49	90008155	hRSV/A/Australia/NT-RDH0200/2023	26	A	WGS/rescued	EPI_ISL_19015706
50	90008156	hRSV/A/Australia/NT-RDH0208/2023	21	A	WGS	EPI_ISL_19015707
51	90008157	hRSV/B/Australia/NT-RDH0209/2023	17	B	WGS	EPI_ISL_19015708
52	90008158	hRSV/A/Australia/NT-RDH0210/2023	17	A	WGS	EPI_ISL_19015709
53	90008159	hRSV/A/Australia/NT-RDH0211/2023	21	A	WGS	EPI_ISL_19015710
54	90008160	hRSV/A/Australia/NT-RDH0212/2023	23	A	WGS	EPI_ISL_19015711
55	90008161	hRSV/B/Australia/NT-RDH0213/2023	28	B	GF	EPI_ISL_19015712
56	90008162	hRSV/B/Australia/NT-RDH0214/2023	25	B	WGS	EPI_ISL_19015713
57	90008170	hRSV/A/Australia/NT-RDH0222/2023	21	A	WGS	EPI_ISL_19015720
58	90008165	hRSV/B/Australia/NT-RDH0217/2023	21	B	WGS	EPI_ISL_19015715
59	90008166	hRSV/A/Australia/NT-RDH0218/2023	22	A	WGS	EPI_ISL_19015716
60	90008169	hRSV/A/Australia/NT-RDH0221/2023	22	A	WGS	EPI_ISL_19015719
61	90008164	hRSV/A/Australia/NT-RDH0216/2023	20	A	WGS	EPI_ISL_19015714
62	90008168	hRSV/A/Australia/NT-RDH0220/2023	28	A	WGS/rescued	EPI_ISL_19015718
63	90008167	hRSV/A/Australia/NT-RDH0219/2023	17	A	WGS	EPI_ISL_19015717
64	90008163	hRSV/A/Australia/NT-RDH0215/2023	29	A	Other	N/A
65	90008171	hRSV/A/Australia/NT-RDH0223/2023	28	A	GF	EPI_ISL_19015721
66	90008173	hRSV/A/Australia/NT-RDH0225/2023	22	A	WGS	EPI_ISL_19015722
67	90008172	hRSV/B/Australia/NT-RDH0224/2023	29	B	G	EPI_ISL_19053787
68	90008175	hRSV/A/Australia/NT-RDH0227/2023	24	A	WGS	EPI_ISL_19015724
69	90008174	hRSV/A/Australia/NT-RDH0226/2023	18	A	WGS	EPI_ISL_19015723
70	90008177	hRSV/A/Australia/NT-RDH0229/2023	21	A	WGS	EPI_ISL_19015726
71	90008179	hRSV/A/Australia/NT-RDH0231/2023	26	A	WGS	EPI_ISL_19015728
72	90008176	hRSV/A/Australia/NT-RDH0228/2023	17	A	WGS	EPI_ISL_19015725
73	90008178	hRSV/A/Australia/NT-RDH0230/2023	28	A	WGS	EPI_ISL_19015727
74	90008180	hRSV/A/Australia/NT-RDH0232/2023	20	A	WGS	EPI_ISL_19015729
75	90008182	hRSV/A/Australia/NT-RDH0234/2023	19	A	WGS	EPI_ISL_19015731
76	90008181	hRSV/A/Australia/NT-RDH0233/2023	21	A	WGS	EPI_ISL_19015730
77	90008184	hRSV/A/Australia/NT-RDH0236/2023	30	A	WGS/rescued	EPI_ISL_19015733
78	90008183	hRSV/B/Australia/NT-RDH0235/2023	23	B	WGS	EPI_ISL_19015732
79	90008191	hRSV/A/Australia/NT-RDH0243/2023	27	A	WGS	EPI_ISL_19015740
80	90008192	hRSV/A/Australia/NT-RDH0244/2023	19	A	WGS	EPI_ISL_19015741
81	90008190	hRSV/A/Australia/NT-RDH0242/2023	27	A	WGS	EPI_ISL_19015739
82	90008186	hRSV/A/Australia/NT-RDH0238/2023	19	A	WGS	EPI_ISL_19015735
83	90008189	hRSV/A/Australia/NT-RDH0241/2023	23	A	WGS	EPI_ISL_19015738
84	90008185	hRSV/A/Australia/NT-RDH0237/2023	20	A	WGS	EPI_ISL_19015734
85	90008188	hRSV/A/Australia/NT-RDH0240/2023	20	A	WGS	EPI_ISL_19015737
86	90008187	hRSV/A/Australia/NT-RDH0239/2023	27	A	WGS	EPI_ISL_19015736
87	90008194	hRSV/A/Australia/NT-RDH0246/2023	19	A	WGS	EPI_ISL_19015743
88	90008193	hRSV/A/Australia/NT-RDH0245/2023	19	A	WGS	EPI_ISL_19015742
89	90008195	hRSV/A/Australia/NT-RDH0247/2023	19	A	WGS	EPI_ISL_19015744
90	90008196	hRSV/A/Australia/NT-RDH0248/2023	27	A	WGS	EPI_ISL_19015745
91	90008197	hRSV/A/Australia/NT-RDH0249/2023	28	A	G	EPI_ISL_19015746
92	90008198	hRSV/B/Australia/NT-RDH0250/2023	15	B	WGS	EPI_ISL_19015747
93	90008204	hRSV/A/Australia/NT-RDH0256/2023	31	A	GF	EPI_ISL_19015752
94	90008203	hRSV/A/Australia/NT-RDH0255/2023	33	A	Other	EPI_ISL_19053788
95	90008200	hRSV/A/Australia/NT-RDH0252/2023	24	A	WGS	EPI_ISL_19015749
96	90008202	hRSV/A/Australia/NT-RDH0254/2023	22	A	WGS	EPI_ISL_19015751
97	90008199	hRSV/A/Australia/NT-RDH0251/2023	17	A	WGS	EPI_ISL_19015748
98	90008201	hRSV/A/Australia/NT-RDH0253/2023	18	A	WGS	EPI_ISL_19015750
99	90008206	hRSV/B/Australia/NT-RDH0258/2023	21	B	WGS	EPI_ISL_19015754
100	90008205	hRSV/B/Australia/NT-RDH0257/2023	25	B	WGS/rescued	EPI_ISL_19015753
101	90008207	hRSV/B/Australia/NT-RDH0259/2023	21	B	G	EPI_ISL_19015755
102	90008208	hRSV/A/Australia/NT-RDH0260/2023	18	A	WGS	EPI_ISL_19015756
103	90008210	hRSV/A/Australia/NT-RDH0262/2023	23	A	WGS	EPI_ISL_19015758
104	90008211	hRSV/A/Australia/NT-RDH0263/2023	21	A	WGS	EPI_ISL_19015759
105	90008213	hRSV/A/Australia/NT-RDH0265/2023	21	A	WGS/rescued	EPI_ISL_19015761
106	90008209	hRSV/A/Australia/NT-RDH0261/2023	16	A	WGS	EPI_ISL_19015757
107	90008212	hRSV/A/Australia/NT-RDH0264/2023	29	A	WGS/rescued	EPI_ISL_19015760
108	90008226	hRSV/A/Australia/NT-RDH0278/2023	20	A	WGS	EPI_ISL_19015774
109	90008215	hRSV/A/Australia/NT-RDH0267/2023	24	A	WGS	EPI_ISL_19015763
110	90008214	hRSV/A/Australia/NT-RDH0266/2023	19	A	WGS	EPI_ISL_19015762
111	90008227	hRSV/B/Australia/NT-RDH0279/2023	28	B	G	EPI_ISL_19015775
112	90008216	hRSV/A/Australia/NT-RDH0268/2023	21	A	WGS	EPI_ISL_19015764
113	90008230	hRSV/A/Australia/NT-RDH0282/2023	19	A	WGS	EPI_ISL_19015778
114	90008219	hRSV/A/Australia/NT-RDH0271/2023	20	A	WGS	EPI_ISL_19015767
115	90008229	hRSV/A/Australia/NT-RDH0281/2023	32	A	G	EPI_ISL_19015777
116	90008218	hRSV/A/Australia/NT-RDH0270/2023	24	A	WGS/rescued	EPI_ISL_19015766
117	90008221	hRSV/A/Australia/NT-RDH0273/2023	19	A	WGS	EPI_ISL_19015769
118	90008222	hRSV/A/Australia/NT-RDH0274/2023	25	A	WGS	EPI_ISL_19015770
119	90008225	hRSV/A/Australia/NT-RDH0277/2023	27	A	WGS	EPI_ISL_19015773
120	90008217	hRSV/A/Australia/NT-RDH0269/2023	20	A	WGS	EPI_ISL_19015765
121	90008220	hRSV/A/Australia/NT-RDH0272/2023	20	A	WGS	EPI_ISL_19015768
122	90008223	hRSV/A/Australia/NT-RDH0275/2023	18	A	WGS	EPI_ISL_19015771
123	90008228	hRSV/A/Australia/NT-RDH0280/2023	28	A	WGS	EPI_ISL_19015776
124	90008224	hRSV/A/Australia/NT-RDH0276/2023	30	A	G	EPI_ISL_19015772
125	90008236	hRSV/A/Australia/NT-RDH0288/2023	18	A	WGS	EPI_ISL_19015784
126	90008235	hRSV/A/Australia/NT-RDH0287/2023	31	A	G	EPI_ISL_19015783
127	90008234	hRSV/A/Australia/NT-RDH0286/2023	23	A	WGS	EPI_ISL_19015782
128	90008233	hRSV/A/Australia/NT-RDH0285/2023	21	A	WGS	EPI_ISL_19015781
129	90008231	hRSV/A/Australia/NT-RDH0283/2023	26	A	WGS	EPI_ISL_19015779
130	90008232	hRSV/A/Australia/NT-RDH0284/2023	20	A	WGS	EPI_ISL_19015780
131	90008237	hRSV/A/Australia/NT-RDH0289/2023	24	A	WGS/rescued	EPI_ISL_19015785
132	90008378	hRSV/A/Australia/VIC-RCH0197/2023	24	A	WGS/rescued	EPI_ISL_19015786
133	90008382	hRSV/A/Australia/VIC-RCH0201/2023	21	A	WGS	EPI_ISL_19015788
134	90008380	hRSV/A/Australia/VIC-RCH0199/2023	35	A	Other	N/A
135	90008379	hRSV/B/Australia/VIC-RCH0198/2023	19	B	WGS	EPI_ISL_19015787
